# Metabolic Adaptations Rewire CD4 T Cells in a Subset-Specific Manner in Human Critical Illness with and without Sepsis

**DOI:** 10.1101/2025.01.27.635146

**Authors:** Matthew T. Stier, Allison E. Sewell, Erin L. Mwizerwa, Chooi Ying Sim, Samantha M. Tanner, Casey M. Nichols, Heather H. Durai, Erin Q. Jennings, Paul Lindau, Erin M. Wilfong, Dawn C. Newcomb, Julie A. Bastarache, Lorraine B. Ware, Jeffrey C. Rathmell

**Affiliations:** Division of Allergy, Pulmonary & Critical Care Medicine, Department of Medicine, Vanderbilt University Medical Center, Nashville, TN, United States; Vanderbilt Center for Immunobiology, Vanderbilt University Medical Center, Nashville, TN, United States; Department of Medicine, Vanderbilt University Medical Center, Nashville, TN, United States.; Department of Pathology, Microbiology, and Immunology, Vanderbilt University Medical Center, Nashville, TN, United States; Division of Hematology and Oncology, Department of Medicine, Vanderbilt University Medical Center, Nashville, TN, United States; Division of Rheumatology and Immunology, Department of Medicine, Vanderbilt University Medical Center, Nashville, TN, United States; Department of Cell and Developmental Biology, Vanderbilt University, Nashville, TN, United States

**Author notes:** Corresponding Author: Jeffrey C. Rathmell, PhD.

## Abstract

Host immunity in sepsis has features of hyperinflammation together with progressive immunosuppression, particularly among CD4 T cells, that can predispose to secondary infections and ineffectual organ recovery. Metabolic and immunologic dysfunction are archetypal findings in critically ill patients with sepsis, but whether these factors are mechanistically linked remains incompletely defined. We characterized functional metabolic properties of human CD4 T cells from critically ill patients with and without sepsis and healthy adults. CD4 T cells in critical illness showed increased subset-specific metabolic plasticity, with regulatory T cells (Tregs) acquiring glycolytic capacity that stabilized suppressive markers FOXP3 and TIGIT and correlated with clinical illness severity. Single-cell transcriptomics identified differential kynurenine metabolism in Tregs, which was validated *ex vivo* as a mechanism of Treg glycolytic adaptation and suppressive rewiring. These findings underscore immunometabolic dysfunction as a driver of CD4 T cell remodeling in sepsis and suggest therapeutic avenues to restore an effective immune response.
