## Extended Data Tables 1-3 for "Metabolic Adaptations Rewire CD4 T Cells in a Subset-Specific Manner in Human Critical Illness with and without Sepsis"

### Sheet: ExtendedData_Table1
Patient Characteristic	NHC (n = 14)	CI Overall (n = 139)	CI-Non-Septic (n = 70)	CI-Sepsis (n = 69)	P-Valuea
Demographics
Age, median [IQRb]	50 [34, 57]	64 [55,73]	63 [55,70]	65 [56,75]	0.194
Biologic Sex, n (%)					0.781
Female	8 (57.1)	55 (39.6)	29 (41.4)	26 (37.7)
Male	6 (42.9)	84 (60.4)	41 (58.6)	43 (62.3)
Race/Ethnicity, n (%)					0.253
Hispanic	0 (0.0)	2 (1.4)	2 (2.9)	0 (0.0)
Non-Hispanic Black	0 (0.0)	11 (7.9)	6 (8.6)	5 (7.2)
Non-Hispanic White	14 (100.0)	124 (89.2)	62 (88.6)	62 (89.9)
Other/Unknown	0 (0.0)	2 (1.4)	0 (0.0)	2 (2.9)
ICU Location, n (%)					0.267
MICU		84 (60.4)	46 (65.7)	38 (55.1)
SICU		55 (39.6)	24 (34.3)	31 (44.9)
Infectious Source, n (%)
Abdominal				24 (34.8)
Pulmonary				17 (24.6)
Urinary				8 (11.6)
Skin and Soft Tissue				11 (15.9)
Bloodstream				8 (11.6)
Other/Unkown				1 (1.4)
Organ Dysfunctionsd
Shock		100 (71.9)	34 (48.6)	66 (95.7)	<0.001
PaO2/FiO2, median [IQR]c		243 [135,342]	248 [190,380]	220 [124,314]	0.092
SpO2/FiO2, median [IQR]		244 [165,338]	246 [169,315]	243 [165,352]	0.774
Peak Lactate (mmol/L), median [IQR]		2.5 [1.6,4.6]	1.8 [1.3,3.7]	3.1 [2.2,5.5]	<0.001
Blood pH, median [IQR]		7.32 [7.24,7.39]	7.34 [7.25,7.40]	7.31 [7.22,7.37]	0.138
Platelets (x10^3 per mm2), median [IQR]		215 [146,302]	222 [169,300]	194 [141,303]	0.257
Creatinine (mg/dL), median [IQR]		1.5 [1.0,2.9]	1.2 [0.8,1.8]	2.1 [1.2,3.2]	0.001
Bilirubin, total (mg/dL), median [IQR]		0.7 [0.5,1.2]	0.7 [0.4,0.9]	0.9 [0.5,1.3]	0.014
Glasgow Coma Scale, median [IQR]		15 [12,15]	15 [14,15]	14 [12,15]	0.025
Sequential Organ Failure Assessment (SOFA) Score, median [IQR]		7 [5,10]	5 [3,8]	8 [7,11]	<0.001
Acute Physiology and Chronic Health Evaluation II (APACHE II) Score, median [IQR]		19 [15,26]	16 [13,22]	24 [18,29]	<0.001
ICU Interventions
Norepinephrine Equivalence (NEE) Dose, median [IQR]d		0.100 [0.000,0.236]	0.000 [0.000,0.106]	0.188 [0.090,0.356]	<0.001
Invasive Mechanical Ventilation, n (%)d		58 (41.7)	23 (32.9)	35 (50.7)	0.05
Receipt of High-Dose Steroids, n (%)e		58 (41.7)	26 (37.1)	32 (46.4)	0.351
Clinical Outcomes
In-Hospital Mortality or Discharged to Hospice, n (%)		28 (20.1)	9 (12.9)	19 (27.5)	0.052
ICU Length of Stay (Days), median [IQR]f		3.0 [2.0,4.0]	3.0 [2.0,4.0]	3.0 [2.0,5.8]	0.1
Hospital Length of Stay (Days), median [IQR]f		10.0 [6.0,17.0]	9.0 [6.0,13.0]	14.5 [6.2,21.5]	0.016
Re-admitted to VUMC within 90 days, n (%)f		34 (30.9)	16 (26.7)	18 (36.0)	0.397
a P-values are calculated using the Chi-squared test (for categorical variables) or the Mann-Whitney U test (for continuous variables) comparing CI-Non-Septic and CI-Sepsis.
b Interquartile Range (25th, 75th percentile).
c PaO2/FiO2 ratio was calculated only for patients with available arterial blood gas (ABG) measurements.
d Values reflect the first 24 hours of ICU admission.
e Defined as ≥40 mg prednisone (or equivalent) administered within the first 72 hours after ICU admission.
f Values reflect only patients who survived to hospital discharge.

### Sheet: ExtendedData_Table2
Target	Fluorophore	Clone	Vendor	Catalog Number	Dilution
CCR4	BV605	L291H4	BioLegend	359418	1:50
CCR6	VB423	REA190	Miltenyi	130-127-189	1:100
CCR7	PerCP-Vio700	REA546	Miltenyi	130-120-469	1:100
CD127	APC	REA614	Miltenyi	130-113-413	1:100
CD25	PE-Vio770	REA570	Miltenyi	130-114-541	1:100
CD3	BV650	OKT3	BioLegend	317324	1:100
CD3	PE	OKT3	BioLegend	317308	1:50
CD39	PerCP-Vio700	REA739	Miltenyi	130-128-632	1:100
CD4	PerCP	VIT4	Miltenyi	130-113-217	1:100
CD45RA	Viogreen	REA1047	Miltenyi	130-117-744	1:200
CD45RA	PE-Vio615	REA1047	Miltenyi	130-117-745	1:200
CD8a	BV570	RPA-T8	BioLegend	301038	1:200
CD8a	Spark Red 718	RPA-T8	BioLegend	301078	1:100
CXCR3	PE-Vio615	REA232	Miltenyi	130-118-967	1:100
FOXP3	APC	REA1253	Miltenyi	130-125-580	1:50
FOXP3	FITC	236A/E7	Invitrogen	11-4777-42	1:20
FOXP3	BV421	206D	BioLegend	320124	1:40
GAPDH	PE	EPR16884	Abcam	ab209037	1:2000
HK1	AF647	EPR10134(B)	BD	569319	1:200
IFN gamma	FITC	4S.B3	BioLegend	502507	1:200
IL-10	APC	REA842	Miltenyi	130-112-729	1:50
IL-17A	BV605	BL168	BioLegend	512326	1:40
IL-2	AF700	MQ1-17H12	BioLegend	500320	1:100
IL-4	PE-Vio615	7A3-3	Miltenyi	130-107-144	1:10
Ki67	VioR720	REA183	Miltenyi	130-127-487	1:200
LAG-3	PE	3DS223H	Invitrogen	12-2239-42	1:50
PD-1	BV650	EH12.2H7	BioLegend	329950	1:20
PD1	PE	REA1165	Miltenyi	130-120-382	1:100
Puromycin	AF488	12D10	Millipore	MABE343	1:1000
TIGIT	Biotin	REA1004	Miltenyi	130-116-819	1:100
	BV570	Streptavidin	BioLegend	405227	1:200
TNF alpha	BV510	MAb11	BioLegend	502950	1:40

### Sheet: ExtendedData_Table3
CD4 T Cell Subset	Gating Strategy*	Figure Usage	Extended Data Figure Usage
Naïve	FSClo SSClo CD3+ CD4+ FOXP3- CD45RA+ CCR7+	1, 2, 5	2, 5
Eff/EM	FSClo SSClo CD3+ CD4+ FOXP3- CD45RA- CCR7-	1, 2, 5	2, 5
CM	FSClo SSClo CD3+ CD4+ FOXP3- CD45RA- CCR7+	1, 2	2
Treg (intracellular)	FSClo SSClo CD3+ CD4+ FOXP3+ CD25+	1, 2a-b, 5k	2, 5b
Th1	FSClo SSClo CD3+ CD4+ FOXP3- CXCR3+ CCR4- CCR6-	1	2
Th17	FSClo SSClo CD3+ CD4+ FOXP3- CXCR3- CCR4+ CCR6+	1	2
Treg (surface)	FSClo SSClo CD3+ CD4+ CD25+ CD127lo	2c-j, 5i	5a
Treg (restim)	FSClo SSClo CD4+ FOXP3+	3, 5l	3
Tconv (restim)	FSClo SSClo CD4+ FOXP3-	3, 5m	3, 5d-e
*all populations were pre-gated on viable singlets
